# BioNAR: An Integrated Biological Network Analysis Package in Bioconductor

**DOI:** 10.1101/2023.02.08.527636

**Authors:** Colin McLean, Anatoly Sorokin, T. Ian Simpson, J Douglas Armstrong, Oksana Sorokina

**Affiliations:** School of informatics, University of Edinburgh, UK; Biological Systems Unit, Okinawa Institute of Science and Technology, Okinawa, Japan; Computational Biomedicine Institute (IAS-5 / INM-9), Forschungszentrum Jülich, Jülich, Germany; Health Economics and Data Science, Institute for Genetics and Cancer, University of Edinburgh, UK

## Abstract

Biological function in protein complexes emerges from more than just the sum of their parts: Molecules interact in a range of different subcomplexes and transfer signals/information around internal pathways. Modern proteomic techniques are excellent at producing a parts-list for such complexes, but more detailed analysis demands a network approach linking the molecules together and analyzing the emergent architectural properties. Methods developed for the analysis of networks in social sciences have proven very useful for splitting biological networks into communities leading to the discovery of sub-complexes enriched with molecules associated with specific diseases or molecular functions that are not apparent from the constituent components alone. Here we present the Bioconductor package BioNAR which supports step-by-step analysis of biological/biomedical networks with the aim of quantifying and ranking each of the network’s vertices based on network topology and clustering. Examples demonstrate that while BioNAR is not restricted to proteomic networks, it can predict a protein’s impact within multiple complexes, and enables estimation of the co-occurrence of meta-data, i.e., diseases and functions across the network, identifying the clusters whose components are likely to share common function and mechanisms. The package is available from Bioconductor release 3.16: https://bioconductor.org/packages/release/bioc/html/BioNAR.html

**Author Biographies:** Colin McLean holds a PhD in Experimental Particle Physics from the University of Edinburgh. He is currently a Senior Research Fellow in Health Economics and Data Science at the Institute for Genetics and Cancer at the University of Edinburgh. His research interests include applied network and data science in the biomedical domain.

Anatoly Sorokin holds PhD Degree in Biophysics and is a Senior computational biologist in the Biological Systems Unit, Okinawa Institute of Science and Technology. His research interests include graph-based analysis, constraint-base, dynamics and rule-based modelling and application areas include systems biology, bioinformatics and microbiomics. Ian Simpson has a DPhil in Genetics (Oxford 2000) and is currently Director of the UKRI Centre for Doctoral Training in Biomedical Artificial Intelligence and a Reader in Biomedical Informatics in the School of Informatics at The University of Edinburgh. His research interests lie at the boundary between Informatics and Biomedicine and focus on jointly modelling molecular and clinical data to improve our understanding of genetic disease.

J Douglas Armstrong holds a PhD in Molecular Genetics (Glasgow 1995) and is currently Professor of Systems Neurobiology at the School of Informatics at Edinburgh University. His research interests focus on structure/function mapping in the brains of model organisms. Oksana Sorokina holds a PhD in Systems Biology (Edinburgh 2010) and is a Senior Researcher at the School of Informatics at Edinburgh University. Her expertise is in the computational analysis of complex datasets primarily proteomics and the integration of genetic and other omic data types to understand molecular complexes at the systems biology level.
