## Supplementary Table 1 for "BioNAR: An Integrated Biological Network Analysis Package in Bioconductor"

### Sheet: ORA
alg	mod	C	Channels and Receptors	Synaptic Vesicles / Protein Transport	Kinases	Cell_Adhesion_and_Cytoskeletal	G-proteins_and_Modulators	MAGUKs / Adaptors / Scaffolders
RWMod	0.441941	13	cl1 (22, padj = 0.092080914, 5(8)	cl10 (3, padj = 0.096441644, 2(6)	cl12 (8, padj= 0.003733395, 6(18)	NA	NA	NA
GeoMod	0.448419	14	cl1 (22, padj = 3.376998e-02, 5(8)	cl10 (3, padj = 1.250493e-05, 5(6)	cl13 (8, p.adj =3.733395e-03, 6(18)	NA	NA	NA
spectral	0.449493	13	NA	cl13 (5, p.adj = 0.0003344075, 4(6))	cl10 (10, p.adj = 1.346387e-05, 8(19)	cl8 (15, p.adj = 0.0569565152, 7(19)	12(10, p.adj = 0.0902974472, 5(17))	NA
louvain	0.475345	9	cl8(16, p.adj = 0.0182488494, 5(8))	cl3 (6, p.adj = 0.0000036044, 5(6)	cl6 (8, p.adj = 0.0026070232, 6(18))	NA	NA	NA
lec	0.439289	8	NA	cl1(16, p.adj = 0.0434086413, 4(16))	cl6 (9, p.adj = 0.0004289673, 7(18))	cl7(22, p.adj = 0.0427043986, 9(19))	NA	NA
wt	0.392169	21	NA	cl4(3, p.adj = 0.000960096, 3(6))	cl16 (6, p.adj = 0.070338749, 4(18))	cl11(3, p.adj = 0.046516652 , 3(19))	NA	cl1(5, p.adj=0.091542114, 3(12))
fc	0.484153	8	cl4(23, p.adj = 0.0127763942, 6(8))	cl3(20, p.adj = 0.0081719765, 5(6))	cl5(11, p.adj = 0.0002108792, 8(18))	cl7(3, p.adj = 0.0465166517, 3(19))	NA	NA
infomap	0.472189	14	cl9 (20, p.adj = 0.0575881835, 5(8)	cl3(6, p.adj = 0.0000036044 , 5(6))	cl6 (8, p.adj = 0.0026070232, 6(18))	cl14(3, p.adj = 0.0465166517, 3(19))	cl1(9, p.adj = 5.052425e-02, 5(17))	cl11(5, p.adj =0.0915421144, 3(12))
sgG1	0.478625	11	NA	cl4(3, p.adj = 0.069366937, 2(6))	cl3(8, p.adj = 0.002607023, 6(18))	cl7(3, p.adj = 0.046516652, 3(19))	NA	cl2(12, p.adj = 0.040455613, 5(12))
sgG2	0.452054	16	cl5(7, p.adj=0.0803883008, 3((8))	cl13 (5, p.adj = 0.0003344075, 4(6))	cl14(8, p.adj = 0.0026070232, 6(18))	NA	cl1(9, p.adj = 5.052425e-02, 5(17))	ccl16(5, p.adj = 0.0915421144, 3(12))
sgG5	0.328293	28	NA	cl12(6, p.adj = 0.0026070232, 5(6))	cl10(8, p.adj =0.0026070232, 6(18))	NA	cl5(3, p.adj = 3.264326e-02, 3(17))	NA

### Sheet: Legend
Legend:	A: alg - clustering algorthms: 'Fast-Greedy Community' algorithm (fc) ,random walk algorithm 'Walktrap' (wt) , Potts/Simulated Annealing algorithm 'SpinGlass' (sg) , Leading-Eigenvector (lec), fine-tuning (Spectral) algorithm, 'Louvain' algorithm (louvain) and 'InfoMAP' (infomap).
	B: mod - modularity
	С: C- number of clusters
	D-I: functional protein family annotations from the original paper (Pocklington, et al., 2006)
