## Supplementary Table 3 for "BioNAR: An Integrated Biological Network Analysis Package in Bioconductor"

### Sheet: Presyn_dis_ora
cl	pathway: Disease	pval	padj	overlap	size	overlapGenes
1	SCH (scizophrenia)	1.19e-06	1.43e-05	72	366	DNM1, GRB2, SH3GL2, YWHAH, DLGAP2, PAG1, PAK1, HSPA12A, MACF1, CAMK2A, DLG4, SH3GL3, DLGAP3, DLG1, DLG3, MAP1A, NRXN3, GRIN2B, GRIN2D, CDC42, FYN, ARHGDIA, EPB41L3, NEDD4, SHANK1, SLC6A3, GRIN1, SNCA, CDK5, MBP, SHANK3, PPP3CA, RIMS1, RPL13, GABBR1, GAD1, CALM1, ENO1, NRXN1, HOMER1, SLC17A7, CACNA1C, PHGDH, NLGN4X, NLGN2, CHRM1, BRINP1, PPP3CB, NTRK2, DLGAP1, CRYAB, PRMT6, RAP2B, CAMK2B, CTNND2, …
1	EPI (epilepsy)	1.35e-05	8.08e-05	34	138	DNM1, YWHAH, RRAS2, TNK2, GRIN2B, CDC42, RHOA, DLG2, GRIN1, NFASC, GABBR1, GAD1, NRXN1, KCNMA1, RHOB, SCN5A, RAC1, MT-ATP8, NTRK2, RAP1A, ACOT7, MAP2, KCNIP3, GRIA1, KCNA2, GBA1, GABBR2, ABAT, SLC1A2, RAPGEF2, SYNGAP1, SV2A, KCNAB1, KCND2
1	ASD (autistic spectral disorder)	0.000267957	0.000768407	24	97	NRXN3, GRIN2B, GRIN2D, SHANK2, SLC6A3, SRC, SHANK3, GABBR1, GAD1, ENO1, NRXN1, BAIAP2, HOMER1, CACNA1C, NLGN4X, RAC1, NLGN3, NTRK2, AGAP1, NRCAM, GABBR2, ABAT, SYNGAP1, KCND2
1	AD (Alzheimer disease)	0.00032017	0.000768407	49	259	DNM2, SORBS2, PAK1, CAMK2A, DLG4, AP2A2, RRAS2, ITSN1, GRIN2B, RHOA, FYN, NME1, SLC6A3, GRIN1, SNCA, SRC, CDK5, MBP, PPP3CA, ABL1, GABBR1, GAD1, BIN1, CALM1, ENO1, HOMER1, SLC17A7, CACNA1C, RAC1, CHRM1, NME2, NTRK2, DLGAP1, CRYAB, CTNND2, MAP2, KCNIP3, GRIA1, CAMK2G, GBA1, NRGN, PPP3R1, SYNJ1, MAGI1, KCNA3, SLC1A2, RUNX3, WASF1, EXOC4
1	MS (multiple sclerosis)	0.000599483	0.00119896	23	96	SH3GL2, GRIN2B, CD47, ASAP1, KIF1B, GRIN1, SNCA, MBP, NFASC, GAD1, SCN5A, MT-ATP8, BRINP1, NTRK2, CRYAB, DIRAS2, AGAP2, PREP, KIAA2026, KCNA3, ASAP2, IL5RA, SLC1A2
1	PD (Parkinson disease)	0.0033112	0.00567634	23	108	SH3GL2, YWHAH, DLG4, DLG1, AFDN, GRIN2B, PTPRE, NEDD4, DLG2, SLC6A3, SNCA, ABL1, GAD1, ENO1, HOMER1, CACNA1C, BRINP1, NTRK2, IPCEF1, GBA1, NRGN, SYNJ1, SLC1A2
1	ID (Intellectual disability)	0.0172609	0.0258914	20	103	DLG3, PAK3, FLNA, GRIN2B, FHL1, EEF1A1, GSTZ1, SHANK2, SHANK1, SLC6A3, GRIN1, SHANK3, NRXN1, HOMER1, NLGN4X, NLGN3, CTNND2, NRGN, SRGAP3, SYNGAP1
1	BP (bipolar disorder)	0.0245193	0.0326924	23	127	YWHAH, PDZD2, GRIN2B, FYN, SLC6A3, GRIN1, FAT1, GAD1, ENO1, SLC17A7, CACNA1C, KIAA1549L, BRINP1, NLGN3, NTRK2, CTNND2, GRIA1, FGF12, PIK3C2A, BCAS1, SYNJ1, MAGI1, BRCA2
4	MS (multiple sclerosis)	0.000651964	0.00782357	11	96	APP, APOE, DPP6, CNTN1, MOG, PRNP, CTSD, RAB3A, A2M, HSPA4, LINGO1
4	BP (bipolar disorder)	0.00644974	0.0386984	11	127	KIF5C, APOE, CNTN1, MOG, PRNP, RHEB, NTM, CIT, ANKS1B, SPR, NAPG
6	HPT (hypertension)	1.21e-05	0.000145576	37	132	HSPA1A, GRN, CLU, MAPK1, HSP90AA1, BAX, CTNNB1, ATP1A1, PEBP1, HMGB1, MAPK3, POLR2M, GSTA1, PRKCA, GNAS, NUCB2, DPP4, DDAH2, GNA12, ADRA2A, ATP2A2, FKBP4, MAOA, S1PR1, MFN2, CFB, KDR, TLR9, HSPA1B, DNAJB1, ANXA5, GNB3, ATP1B1, SREBF1, SLC4A4, C3, OGT
6	MS (ultiple sclerosis)	0.00600416	0.036025	23	96	HSPA1A, GRN, MAPK1, GSK3B, BAX, SRI, MAPT, CDC37, HMGB1, KPNB1, PRKCA, ACTN1, RPL5, CKB, GRK2, CORO1A, S1PR1, S1PR2, TLR9, HSPA1B, TALDO1, C3, NPEPPS
cl	pathway: Shanno*	pval	padj	overlap	size	overlapGenes
1	Excitability	4.56e-05	0.000763503	9	17	KCNMA1, CACNA1C, SCN5A, CACNA1B, KCNAB2, KCNA2, KCNAB1, KCND2, CACNG8
1	Intracellular_Signal_Transduction	8.48e-05	0.000763503	26	102	MRAS, GRB2, YWHAH, CAMK2A, RHOA, PPP3CA, CALM1, CAMK2D, BAIAP2, HOMER1, RHOB, RAP1GDS1, RAC1, BRINP1, PPP3CB, RAP2B, HOMER3, RAPGEF4, CAMK2B, CTNND2, DIRAS2, CAMK2G, NRGN, PPP3R1, RAP2A, WASF1
1	Protein_cluster	0.000797404	0.00478442	12	37	DLGAP2, DLG4, DLGAP3, DLGAP4, DLG1, DLG3, DLG2, SHANK2, LRRC7, SHANK3, CTBP1, DLGAP1
1	LGIC_signaling	0.00326503	0.0146926	7	18	GRIN2B, GRIN2D, GABARAPL2, GRIN1, GABBR1, GRIA1, GABBR2
1	CAT_signaling	0.00765518	0.0275587	10	36	NRXN3, CD47, MBP, NFASC, CTTN, NRXN1, NLGN4X, NLGN2, NLGN3, CNTNAP1
4	CAT_signaling	0.00181316	0.0326368	6	36	CNTN1, MOG, LSAMP, NTM, OPCML, IGSF8
5	Exocytosis	2.73e-12	4.92e-11	33	58	SNAP25, SNAP23, STX1A, UNC13A, NSF, SYT1, STXBP1, VAMP2, STX1B, SNAP47, VAMP4, VAMP1, STX2, CPLX2, SCAMP5, SYT2, VAMP3, CPLX1, DNAJC5, SYP, SYT5, UNC13B, SNAP29, SCAMP3, SYNGR3, SCAMP1, SYT7, SRCIN1, STXBP5, NAPA, STXBP5L, SYNGR1, SYT12
5	Intracellular_trafficking	0.000150406	0.00135365	20	52	ARHGAP1, ARFIP2, STX12, SNX5, RAB1A, KIF5B, STX16, VAMP7, STX6, VPS33B, RAB21, EHD3, VPS45, VAPA, KLC2, RAB5A, RAB11B, KIDINS220, RAB33A, STX7
6	G-protein_relay	2.92e-13	5.25e-12	18	21	GNAI2, GNB2, GNG7, GNAI3, GNAI1, GNAS, GNB5, GNA12, GNAZ, GNAL, GNB1, GNA13, GNG3, GNB3, GNG4, GNG2, GNB4, GNG12
6	Intracellular_Signal_Transduction	8.87e-05	0.000798452	29	102	CTNNA1, CSNK2B, PRKAR1B, MAPK1, PRKAR1A, GSK3B, PRKACA, PRKCG, CTNNB1, PEBP1, MAPK3, PRKCE, MARCKS, PPP2CB, PRKACB, PRKCA, PRKCB, PPP1CB, CKB, PPP2R1A, MAP2K1, ADCY5, NDRG2, SKP1, PPP1R9B, RAP1B, IQSEC1, SNCB, BRSK1
8	Structural_plasticity	0.000152558	0.00274605	17	79	CFL1, DBN1, PFN2, DPYSL4, ACTB, ACTG1, DSTN, PFN1, DPYSL2, LASP1, DPYSL3, COTL1, TUBA1A, CPNE4, DPYSL5, WDR1, CAPZA2
9	Endocytosis	0.00132687	0.0238836	8	24	AP2B1, AP2M1, CLTC, AP1B1, SH3GLB2, AP1M1, NECAP1, AP2S1
12	LGIC_signaling	7.12e-05	0.000774564	6	18	GABRB3, GABRB2, GABRA1, GABRA2, GABRA6, GABRG2
12	RPSFB	8.61e-05	0.000774564	10	55	UBE2N, UBE2V2, NEDD8, OTUB1, PPIB, HSP90B1, CAND1, UBA1, UCHL1, USP5
13	Protein_cluster	0.000490656	0.00883181	4	37	MPP3, MPP2, PALS2, LIN7A
14	Intracellular_trafficking	4.24e-07	7.63e-06	10	52	RAB4A, RAB6A, RAB5B, RAB10, GDI1, GDI2, RAB14, RAB4B, RAB5C, RAB7A
cl		pval	padj	overlap	size	overlapGenes
1	structural constituent of postsynaptic density (GO:0098919)	4.04499e-08	5.17758e-06	9	10	DLG4, DLG1, DLG3, DLG2, SHANK2, SHANK1, SHANK3, DLGAP1, CTNND2
1	regulation of postsynaptic neurotransmitter receptor activity (GO:0098962)	0.000203796	0.00727013	4	4	DLGAP2, SRC, HOMER1, HOMER3
1	postsynaptic specialization assembly (GO:0098698)	0.000203796	0.00727013	4	4	CRK, CRKL, NLGN2, NLGN3
1	regulation of postsynapse organization (GO:0099175)	0.000227192	0.00727013	9	20	PAK3, ITSN1, CDC42, SHANK2, ASAP1, SHANK3, BAIAP2, RAPGEF4, NRCAM
1	synaptic vesicle endocytosis (GO:0048488)	0.000677784	0.0173513	10	27	AMPH, DNM1, DNM2, DNM3, SH3GL2, EPN1, ITSN1, SNCA, BIN1, CTBP1
1	regulation of postsynaptic membrane neurotransmitter receptor levels (GO:0099072)	0.00139314	0.0297204	6	12	DLG3, NRXN3, CTNND2, RAP2A, GRID2IP, CACNG8
5	synaptic vesicle exocytosis (GO:0016079)	0.000139956	0.0179144	6	7	SNAP25, STX1A, UNC13A, VAMP2, STX1B, UNC13B
7	synapse adhesion between pre- and post-synapse (GO:0099560)	0.000265523	0.0339869	4	6	IL1RAP, PTPRS, PTPRF, PTPRD
7	presynapse assembly (GO:0099054)	0.0005873	0.0375872	4	7	PTPRS, PTPRD, PPFIA2, PPFIA3
8	translation at presynapse (GO:0140236)	1.42142e-09	1.55722e-07	16	34	RPL12, RPL8, RPL28, RPL10A, UBA52, RPL11, RPL4, RPL17, RPS13, RPLP2, RPL34, RPL14, RPL18, RPL7, RPS14, RPS24
8	translation at postsynapse (GO:0140242)	2.43316e-09	1.55722e-07	16	35	RPL12, RPL8, RPL28, RPL10A, UBA52, RPL11, RPL4, RPL17, RPS13, RPLP2, RPL34, RPL14, RPL18, RPL7, RPS14, RPS24
11	synaptic vesicle proton loading (GO:0097401)	1.67105e-05	0.00213895	3	13	ATP6V1E1, ATP6V1G2, ATP6V1G1
12	transmitter-gated ion channel activity involved in regulation of postsynaptic membrane potential (GO:1904315)	2.13462e-05	0.00273232	6	15	GABRB3, GABRB2, GABRA1, GABRA2, GABRA6, GABRG2
*	Abbreviations: CAT, cell adhesion and trans-synaptic molecule; GAIN, Genetic Association Information Network; GPCR, G-protein-coupled receptor; ISC, International Schizophrenia Consortium; LGIC, ligand-gated ion channel; RPSFB, RNA and protein synthesis, folding and breakdown;
	highlighted are genes sharing the specific function and disease annotations (red -in cluster 1, purple - in cluster 4, blue - in cluster 6)
	сl - cluster's number
	pval - p value
	padj - p adjusted
	overlap - number of genes in the cluster annotated with this function
	size - total number of human genes annotated with tis function
	overlapGenes - genes in the cluster annotated with this function
