## Supplementary Table 4 for "BioNAR: An Integrated Biological Network Analysis Package in Bioconductor"

### Sheet: Supplementary Table 4
ENTREZ.ID	GENE.NAME	BRIDGENESS.louvain	BRIDGENESS.infomap	BRIDGENESS.sgG1	BRIDGENESS.spectral	BRIDGENESS.fc	dis	AD	ASD	PD	EPI	MS	FTD	SCH	BD	HD	ID	HTN
2923	PDIA3	0.571981					1	1
351	APP	0.582388	0.682	0.537907	0.503364	0.512486	1	1	1	1	1	1	1
7534	YWHAZ	0.570456	0.587574		0.503248		1	1	1	1				1
2896	GRN	0.5191				0.625946	1	1	1	1		1	1	1
1072	CFL1	0.54862					1							1
5894	RAF1	0.632839	0.6777	0.564784	0.592064		1	1
10935	PRDX3	0.51203		0.507937		0.532496	1	1		1
10574	CCT7	0.605265	0.569501		0.532442		0
1495	CTNNA1	0.583018	0.52305				0
23499	MACF1	0.509699	0.573322		0.535546	0.505934	1							1
1742	DLG4	0.508535	0.608455				1	1		1				1
1460	CSNK2B	0.529848	0.607169		0.679524		1			1				1
1457	CSNK2A1	0.725698	0.692864	0.580529	0.71125	0.551396	1
3184	HNRNPD	0.596502	0.648947	0.624724	0.593994		0
348	APOE	0.609118	0.501161				1	1	1	1	1	1	1	1	1
5621	PRNP	0.546546	0.521415		0.548117		1	1	1	1	1	1	1	1	1	1
1191	CLU	0.50975	0.6479	0.501098	0.621593		1	1		1				1
3309	HSPA5	0.749153	0.637273	0.526387	0.673968		1	1						1	1
375	ARF1	0.540706				0.545801	0
1400	CRMP1	0.592052	0.591907	0.55857	0.618454		1				1			1
1937	EEF1G	0.737579	0.635899	0.555938	0.560628		0
1891	ECH1	0.584371	0.597204	0.530808	0.57704		0
10989	IMMT	0.545763	0.558681				1						1
2316	FLNA	0.552517	0.62618		0.602736		1										1
4301	AFDN	0.519687					1			1
1173	AP2M1	0.518299					1							1
2801	GOLGA2	0.621039	0.654699	0.580047	0.668458	0.545883	0
5792	PTPRF	0.632409	0.651341	0.615932	0.689976	0.525938	1							1
6262	RYR2	0.515615					1		1
998	CDC42	0.612872	0.638006	0.531927	0.637629	0.565851	1				1			1
5575	PRKAR1B	0.549352	0.598631	0.505732	0.545044		0
5576	PRKAR2A	0.543916		0.552006		0.577855	0
387	RHOA	0.634305	0.561902	0.653164		0.547897	1	1			1
6773	STAT2	0.537491		0.520806	0.51784	0.511569	0
2273	FHL1	0.563745		0.516229	0.517266	0.507741	1										1
5573	PRKAR1A	0.577115	0.506682		0.53694		0
5684	PSMA3	0.595594	0.592421	0.567933	0.629143		0
1936	EEF1D	0.594225					0
1915	EEF1A1	0.54433	0.646127	0.536066	0.646769	0.548105	1						1				1
6176	RPLP1	0.638719	0.52346		0.538822		0
4905	NSF	0.557611		0.522132		0.570166	1			1
2597	GAPDH	0.608468	0.630515		0.56039		1	1				1		1		1
1114	CHGB	0.546165		0.536235	0.522981	0.531191	1							1
1743	DLST	0.510697					1	1
25843	MOB4	0.516298	0.626517	0.55966	0.601082		0
10399	RACK1	0.541627	0.602894		0.593788	0.579031	1	1			1			1	1
1213	CLTC	0.527736					0
10540	DCTN2	0.526498	0.519253		0.550261		0
6189	RPS3A	0.525363			0.505871		1	1
6421	SFPQ	0.528772					1	1					1
7114	TMSB4X	0.504343					0
8655	DYNLL1	0.649199					0
5601	MAPK9	0.500555				0.527718	0
1639	DCTN1	0.618409	0.73542	0.549182	0.630124	0.589634	0
4734	NEDD4	0.54151	0.583955		0.632596		1			1				1
581	BAX	0.536891					1	1		1		1
29979	UBQLN1	0.650673	0.651124		0.528853		1	1								1
60	ACTB	0.521437	0.565817				1			1				1
7251	TSG101	0.533403	0.557087	0.524815	0.555345		0
2810	SFN	0.503338				0.511852	0
3183	HNRNPC	0.560236	0.549688	0.612172	0.537835		1							1	1
11345	GABARAPL2	0.612245		0.520249			0
8874	ARHGEF7	0.523855			0.524422		0
7415	VCP	0.504309	0.608528	0.537288	0.556598	0.512452	1	1					1
5582	PRKCG	0.510157	0.632634	0.546589	0.561996		1							1
7178	TPT1	0.583064					0
6622	SNCA	0.547957	0.5752	0.605849	0.617637		1	1		1		1		1
1499	CTNNB1	0.537191	0.561784				1	1	1				1	1	1		1
476	ATP1A1	0.515104		0.514973		0.57673	1		1
23043	TNIK	0.68736	0.675955		0.591807	0.552163	1							1
9659	PDE4DIP	0.644345	0.602158	0.612718	0.636211		0
6711	SPTBN1	0.555217	0.634876		0.531653		0
6709	SPTAN1	0.564359	0.568941	0.536182	0.512699		1							1			1
1509	CTSD	0.521946		0.506616			1	1	1		1	1
5052	PRDX1	0.507766			0.500244		1	1						1
6137	RPL13	0.511329					1							1
287	ANK2	0.641689		0.594611			1							1
801	CALM1	0.631365	0.646979	0.588871	0.586424		1	1						1
2023	ENO1	0.702722	0.630158	0.611471	0.590513		1		1	1				1	1
2017	CTTN	0.589893	0.627077		0.643418	0.527649	0
11140	CDC37	0.503507	0.678968		0.664802		1					1
1781	DYNC1I2	0.603583	0.568564		0.544361		0
2697	GJA1	0.502222					1		1
6812	STXBP1	0.558558	0.559488	0.563828	0.5999		1	1			1		1	1			1
5930	RBBP6	0.55676			0.519783		1	1
7323	UBE2D3	0.672132	0.622699	0.580777	0.563389		1					1				1
10458	BAIAP2	0.504144	0.519021		0.510735		1		1
23513	SCRIB	0.565399	0.614449	0.500966	0.618115		0
55611	OTUB1	0.526036		0.514746	0.521016		0
6201	RPS7	0.51203					0
63893	UBE2O	0.578089	0.573237		0.550367		0
22919	MAPRE1	0.540945	0.613069	0.58566	0.564165		0
7316	UBC	0.508141	0.666267	0.599293	0.671637		1				1
1540	CYLD	0.536028		0.572884		0.599357	1			1
3312	HSPA8	0.647637	0.641782		0.606652		1	1		1				1
4670	HNRNPM	0.521794		0.540672			0
5901	RAN	0.585385		0.586733		0.549447	1	1					1
10243	GPHN	0.581519		0.589005			1	1	1		1		1
57144	PAK5	0.547555				0.528146	0
29066	ZC3H7A	0.682441	0.644965	0.55798	0.686571	0.555368	0
1832	DSP	0.536028		0.511013			0
5879	RAC1	0.595219	0.59733			0.532771	1	1	1		1
4627	MYH9	0.552847		0.505105			0
27445	PCLO	0.51203		0.507937			1							1	1
4035	LRP1	0.571351	0.521286		0.540269		1	1						1
1808	DPYSL2	0.553949					1	1			1			1	1	1
5578	PRKCA	0.552992	0.615859				1					1		1		1
5589	PRKCSH	0.545238					0
10131	TRAP1	0.507868		0.510072			0
55738	ARFGAP1	0.504665					0
87	ACTN1	0.641761	0.634132	0.623631	0.617788	0.606126	1					1
2521	FUS	0.556953		0.525946		0.553815	1						1				1
2778	GNAS	0.532306		0.522541			1	1						1
3313	HSPA9	0.534701		0.571193	0.516849		1	1		1				1
4000	LMNA	0.524346	0.669881	0.553689	0.581742		1	1
7430	EZR	0.615179	0.613377	0.517269			1						1				1
7295	TXN	0.549471			0.506453	0.606181	1	1						1
310	ANXA7	0.572872	0.590415		0.573316		1				1			1
27063	ANKRD1	0.552302					0
6194	RPS6	0.549549	0.705658	0.594309	0.588515	0.612806	1	1
5837	PYGM	0.586928		0.559517	0.508755		0
11059	WWP1	0.500925	0.601761	0.541211	0.58935		0
114569	MAL2	0.562629		0.515835	0.52299		0
4915	NTRK2	0.544171					1	1	1	1	1	1		1	1
1410	CRYAB	0.579833					1	1				1		1
3927	LASP1	0.517909		0.542152	0.531604	0.535251	1							1	1
55170	PRMT6	0.502372					1							1
22832	CEP162	0.613908					0
2011	MARK2	0.540542		0.5157	0.515666		0
9601	PDIA4	0.592775		0.56769	0.512232	0.568604	0
51726	DNAJB11	0.528477		0.545722			0
1778	DYNC1H1	0.523552					1	1	1								1
9181	ARHGEF2	0.605408		0.560691	0.560626		0
488	ATP2A2	0.53996					1							1
23770	FKBP8	0.563727			0.506248	0.534145	0
116841	SNAP47	0.500847					0
288	ANK3	0.502823					1	1	1					1	1		1
1500	CTNND1	0.519738					1		1
30000	TNPO2	0.575886					0
8573	CASK	0.625741	0.609364		0.65722		1				1						1
10801	SEPTIN9	0.622149	0.565211	0.568052	0.554698		0
816	CAMK2B	0.533767			0.569456		1							1
92840	REEP6	0.584001		0.546698			0
80184	CEP290	0.691543	0.6293	0.548614	0.579495	0.593074	0
3692	EIF6	0.553822			0.540671		0
1809	DPYSL3	0.506669					0
54472	TOLLIP	0.511089					1	1								1
7184	HSP90B1	0.520572			0.523513		1								1
6647	SOD1	0.51203		0.517849			1	1		1	1	1		1		1
999	CDH1	0.642423	0.757633	0.570923	0.647738	0.543343	1										1
2775	GNAO1	0.516531					1				1
5339	PLEC	0.668086	0.600185		0.597491		1							1
80331	DNAJC5	0.57854	0.531466				0
6855	SYP	0.524561	0.507864				1						1				1
6130	RPL7A	0.532306		0.522541			0
10525	HYOU1	0.511443			0.529097		0
6124	RPL4	0.564516		0.545668			0
55681	SCYL2	0.51203		0.507937		0.532496	0
6128	RPL6	0.516352					0
6576	SLC25A1	0.51203					0
3006	H1-2	0.690863	0.604482	0.572785	0.665478	0.574193	1	1
3008	H1-4	0.508193			0.526202		1							1
3308	HSPA4	0.503338					1			1		1				1
302	ANXA2	0.504236		0.556518			1							1	1
6187	RPS2	0.532887		0.526296	0.500244		0
70	ACTC1	0.699486	0.73693		0.652027		0
6326	SCN2A	0.534817				0.516798	1		1		1			1			1
7846	TUBA1A	0.64171	0.594439		0.565775		1							1
203068	TUBB	0.513167		0.529158	0.500244		1						1	1
6252	RTN1	0.503338					0
51143	DYNC1LI1	0.556418		0.509144	0.522469		0
56899	ANKS1B	0.516531					1		1					1	1
25814	ATXN10	0.541113					1				1
9522	SCAMP1	0.618618	0.561775	0.591942	0.504759		0
8495	PPFIBP2	0.525716					0
9662	CEP135	0.637962	0.604605	0.523678		0.557601	0
85379	KIAA1671	0.520837					0
23322	RPGRIP1L	0.687176				0.641702	0
832	CAPZB	0.51203					0
4134	MAP4	0.503338		0.517849			0
26999	CYFIP2	0.503338					1							1	1
7384	UQCRC1	0.521794		0.516351		0.550458	1
56896	DPYSL5	0.50072					0
1783	DYNC1LI2	0.508612	0.519819		0.561179		0
83658	DYNLRB1	0.538521					0
5291	PIK3CB	0.536405		0.529838			0
988	CDC5L	0.641017	0.535381	0.520261	0.553565	0.500003	0
6000	RGS7	0.51203		0.517849			1					1
91662	NLRP12	0.58121	0.645889	0.561251	0.655576		0
79682	CENPU	0.544507				0.598925	0
84790	TUBA1C	0.507868					0
3303	HSPA1A		0.524863				1					1	1	1
3265	HRAS		0.611868				0
7531	YWHAE		0.520048		0.536021		1							1	1
3028	HSD17B10		0.50567		0.550071		1	1				1		1			1
5058	PAK1		0.537712				1							1
815	CAMK2A		0.597062		0.608777		1	1					1	1
1739	DLG1		0.528301		0.520542		1			1				1
7431	VIM		0.553011		0.614787		1	1						1
667	DST		0.605854	0.549257	0.581112	0.601085	0
3064	HTT		0.585501		0.544507		1									1
4747	NEFL		0.525055		0.505206		1	1		1		1		1
9463	PICK1		0.586902		0.666725		1							1
5499	PPP1CA		0.645391	0.506547	0.548572		0
23647	ARFIP2		0.546287				0
5594	MAPK1		0.572145				1	1				1
88	ACTN2		0.542899			0.536059	0
5682	PSMA1		0.567968		0.579995		0
5689	PSMB1		0.592222		0.560639		1			1
2932	GSK3B		0.704028		0.611372		1	1		1	1	1		1	1	1
3866	KRT15		0.541009				0
1780	DYNC1I1		0.530665				1	1
5566	PRKACA		0.555527		0.638945		1	1					1			1
1454	CSNK1E		0.509185		0.504119		1							1	1
3845	KRAS		0.592915				0
4137	MAPT		0.728216		0.572238		1			1	1	1	1	1		1
5501	PPP1CC		0.60587		0.533984		0
4155	MBP		0.562556		0.565206		1	1				1		1
5515	PPP2CA		0.53996				1				1
2	A2M		0.533161		0.586732	0.579705	1	1				1
1399	CRKL		0.511237	0.543235	0.518727		0
10910	SUGT1		0.575151		0.56936		0
54413	NLGN3		0.513092			0.530294	1		1						1		1
3326	HSP90AB1		0.628966		0.539182		0
29922	NME7		0.520508				0
5579	PRKCB		0.509251				1		1
821	CANX		0.627792		0.563347		0
5536	PPP5C		0.602052		0.527069		0
51495	HACD3		0.525516				0
5708	PSMD2		0.586669		0.535524		1			1
3856	KRT8		0.569072				0
11077	HSF2BP		0.654145		0.643809		0
5868	RAB5A		0.569443	0.607867	0.600489		1	1
56993	TOMM22		0.563966		0.542059		1			1
3916	LAMP1		0.691145				0
51164	DCTN4		0.572143				0
7905	REEP5			0.517849			0
5217	PFN2			0.514681			0
51631	LUC7L2			0.521391	0.505974		0
8848	TSC22D1			0.551375			0
4356	MPP3			0.511917			0
57142	RTN4			0.508835	0.582871	0.581581	1				1	1		1	1
6336	SCN10A			0.501735			0
3146	HMGB1			0.504705	0.514884		1	1	1			1					1
773	CACNA1A			0.522301	0.571556	0.635145	1				1						1
10992	SF3B2			0.517849			1										1
226	ALDOA			0.539363		0.520416	1							1
11331	PHB2			0.540561			0
9961	MVP			0.554812			1				1
1508	CTSB			0.517849		0.511852	1	1		1
7311	UBA52			0.553833	0.523354		0
10128	LRPPRC			0.50055			0
5906	RAP1A			0.578672			1				1
5604	MAP2K1			0.537991			1	1
9361	LONP1			0.535218		0.616203	0
4133	MAP2			0.540512			1	1			1			1		1
444	ASPH			0.526175		0.53588	0
5339	PLEC			0.591314			1							1
829	CAPZA1			0.507937			0
27044	SND1			0.522541			0
382	ARF6			0.563038	0.507974	0.590367	1				1
54862	CC2D1A			0.564113		0.519541	1										1
9045	RPL14			0.541642		0.576487	0
6129	RPL7			0.507937			0
9495	AKAP5			0.501367			1								1
5911	RAP2A			0.500609		0.569347	0
29993	PACSIN1				0.533727		0
7529	YWHAB				0.503526		1							1
2512	FTL				0.522703		1							1
1838	DTNB				0.502875		0
9738	CCP110				0.516913		0
5717	PSMD11				0.508419		0
2010	EMD				0.546261		0
149371	EXOC8				0.506779		0
85358	SHANK3				0.549264		1		1					1			1
1398	CRK				0.545618		0
23281	MTUS2				0.502602		0
5567	PRKACB				0.517939		0
10681	GNB5				0.512843		0
6449	SGTA				0.540459		0
55697	VAC14				0.511212		0
80273	GRPEL1				0.502515		0
509	ATP5F1C				0.605193		0
9126	SMC3				0.500244		1										1
8766	RAB11A				0.518133		1									1
9804	TOMM20				0.53602		0
84966	IGSF21				0.50165		0
3800	KIF5C					0.501301	1	1	1					1	1		1
5034	P4HB					0.59463	0
7277	TUBA4A					0.507873	1						1
2026	ENO2					0.56054	1	1					1	1		1
4043	LRPAP1					0.501301	1	1
4140	MARK3					0.501521	0
4190	MDH1					0.501301	1						1	1
29888	STRN4					0.530228	1										1
9796	PHYHIP					0.536351	0
7001	PRDX2					0.607282	1			1			1	1
10211	FLOT1					0.534081	1	1
6009	RHEB					0.582436	1								1	1
1267	CNP					0.54233	1	1				1		1	1
136319	MTPN					0.501301	1		1					1	1
6160	RPL31					0.501301	0
1983	EIF5					0.506103	0
2193	FARSA					0.529982	1							1
23530	NNT					0.501301	0
57731	SPTBN4					0.506038	0
51100	SH3GLB1					0.515065	1	1
11332	ACOT7					0.501301	1				1
284069	FAM171A2					0.501301	1						1
26086	GPSM1					0.501301	0
3708	ITPR1					0.504229	1	1				1
10134	BCAP31					0.570495	0
3007	H1-3					0.501301	0
6139	RPL17					0.501301	0
115098	CCDC124					0.501301	0
5110	PCMT1					0.501301	1	1						1
57448	BIRC6					0.501301	0
811	CALR					0.53312	1	1
9512	PMPCB					0.506103	0
57662	CAMSAP3					0.501301	1										1
8943	AP3D1					0.508177	0
6208	RPS14					0.506103	0
5908	RAP1B					0.514511	1								1
