## Supplementary Table 5 for "BioNAR: An Integrated Biological Network Analysis Package in Bioconductor"

### Sheet: Dis_overlap_10000_1
HDO.ID.A	N.A	HDO.ID.B	N.B	sAB	Separated	Overlap	zScore	pvalue	Separation/Overlap.than.chance	Bonferroni	p.adjusted	q-value
DOID:10652	259	DOID:10652	259	0	.	.	0	1	larger	.	1	1
DOID:10652	259	DOID:3312	127	-0.249548	.	YES	-2.44368	0.0145383	Smaller	.	0.25451	0.053307
DOID:10652	259	DOID:12849	95	-0.102817	.	YES	-0.718908	0.472198	Smaller	.	1	0.89043
DOID:10652	259	DOID:0060041	97	-0.101128	.	YES	-0.616695	0.537436	Smaller	.	1	0.933441
DOID:10652	259	DOID:9255	81	-0.0628645	.	YES	-0.593915	0.552569	Smaller	.	1	0.935117
DOID:10652	259	DOID:12858	43	-0.0212325	.	YES	-1.93921	0.0524756	Smaller	.	0.751623	0.157427
DOID:10652	259	DOID:1059	103	-0.0678455	.	YES	0.213179	0.831187	larger	.	1	1
DOID:10652	259	DOID:2377	96	-0.254939	.	YES	-3.3644	0.000767104	Smaller	.	0.0295433	0.00618781
DOID:10652	259	DOID:14330	108	-0.357836	.	YES	-4.87992	1.06131e-06	Smaller	***	0.000111477	2.33487e-05
DOID:10652	259	DOID:5419	366	-0.416022	.	YES	-4.19779	2.69536e-05	Smaller	**	0.00212335	0.000444734
DOID:10652	259	DOID:1826	138	-0.284488	.	YES	-2.81448	0.00488567	Smaller	.	0.118426	0.0248042
DOID:3312	127	DOID:3312	127	0	.	.	0	1	larger	.	1	1
DOID:3312	127	DOID:12849	95	-0.36646	.	YES	-3.90051	9.59887e-05	Smaller	**	0.00604944	0.00126705
DOID:3312	127	DOID:0060041	97	-0.358047	.	YES	-3.7344	0.000188164	Smaller	*	0.00988211	0.0020698
DOID:3312	127	DOID:9255	81	-0.0741203	.	YES	0.220315	0.825626	larger	.	1	1
DOID:3312	127	DOID:12858	43	-0.0275623	.	YES	-0.394196	0.693436	Smaller	.	1	1
DOID:3312	127	DOID:1059	103	-0.102975	.	YES	0.150001	0.880764	larger	.	1	1
DOID:3312	127	DOID:2377	96	-0.131554	.	YES	-0.368865	0.712229	Smaller	.	1	1
DOID:3312	127	DOID:14330	108	-0.206989	.	YES	-1.39424	0.163246	Smaller	.	1	0.399046
DOID:3312	127	DOID:5419	366	-0.427373	.	YES	-6.97747	3.00541e-12	Smaller	***	4.73521e-10	9.91785e-11
DOID:3312	127	DOID:1826	138	-0.257698	.	YES	-2.05592	0.0397903	Smaller	.	0.62692	0.131308
DOID:12849	95	DOID:12849	95	0	.	.	0	1	larger	.	1	1
DOID:12849	95	DOID:0060041	97	-1.59903	.	YES	-20.9149	3.92251e-97	Smaller	***	1.23603e-94	2.58886e-95
DOID:12849	95	DOID:9255	81	0.0124956	YES	.	1.4402	0.149811	larger	.	1	0.38029
DOID:12849	95	DOID:12858	43	-0.0852146	.	YES	-0.685392	0.493097	Smaller	.	1	0.900079
DOID:12849	95	DOID:1059	103	-0.301063	.	YES	-2.78936	0.00528116	Smaller	.	0.118868	0.0248969
DOID:12849	95	DOID:2377	96	-0.115527	.	YES	-0.207677	0.835481	Smaller	.	1	1
DOID:12849	95	DOID:14330	108	-0.170771	.	YES	-0.928073	0.35337	Smaller	.	1	0.728825
DOID:12849	95	DOID:5419	366	-0.190047	.	YES	-3.33801	0.000843793	Smaller	.	0.0295433	0.00618781
DOID:12849	95	DOID:1826	138	-0.318737	.	YES	-3.25059	0.00115167	Smaller	.	0.0362904	0.007601
DOID:0060041	97	DOID:0060041	97	0	.	.	0	1	larger	.	1	1
DOID:0060041	97	DOID:9255	81	0.0231755	YES	.	1.59147	0.111504	larger	.	1	0.306637
DOID:0060041	97	DOID:12858	43	-0.0929941	.	YES	-0.810168	0.417844	Smaller	.	1	0.811108
DOID:0060041	97	DOID:1059	103	-0.288347	.	YES	-2.63522	0.00840824	Smaller	.	0.176636	0.0369962
DOID:0060041	97	DOID:2377	96	-0.0981382	.	YES	0.0733396	0.941536	larger	.	1	1
DOID:0060041	97	DOID:14330	108	-0.173139	.	YES	-0.957107	0.338513	Smaller	.	1	0.720705
DOID:0060041	97	DOID:5419	366	-0.186891	.	YES	-3.18759	0.00143461	Smaller	.	0.0410968	0.00860769
DOID:0060041	97	DOID:1826	138	-0.306344	.	YES	-3.01877	0.00253804	Smaller	.	0.0666474	0.0139592
DOID:9255	81	DOID:9255	81	0	.	.	0	1	larger	.	1	1
DOID:9255	81	DOID:12858	43	-0.0556736	.	YES	-0.2064	0.836479	Smaller	.	1	1
DOID:9255	81	DOID:1059	103	-0.0903022	.	YES	0.0399821	0.968107	larger	.	1	1
DOID:9255	81	DOID:2377	96	-0.0834608	.	YES	0.116099	0.907574	larger	.	1	1
DOID:9255	81	DOID:14330	108	-0.121693	.	YES	-0.422632	0.672563	Smaller	.	1	1
DOID:9255	81	DOID:5419	366	0.028932	YES	.	0.0785321	0.937405	larger	.	1	1
DOID:9255	81	DOID:1826	138	-0.0846624	.	YES	0.0264212	0.978921	larger	.	1	1
DOID:12858	43	DOID:12858	43	0	.	.	0	1	larger	.	1	1
DOID:12858	43	DOID:1059	103	-0.0650213	.	YES	-0.549719	0.582512	Smaller	.	1	0.961145
DOID:12858	43	DOID:2377	96	-0.16691	.	YES	-1.67216	0.0944923	Smaller	.	1	0.271152
DOID:12858	43	DOID:14330	108	-0.175708	.	YES	-1.95141	0.0510077	Smaller	.	0.751623	0.157427
DOID:12858	43	DOID:5419	366	0.119748	YES	.	-0.899342	0.36847	Smaller	.	1	0.736941
DOID:12858	43	DOID:1826	138	-0.102176	.	YES	-1.4822	0.138287	Smaller	.	1	0.365078
DOID:1059	103	DOID:1059	103	0	.	.	0	1	larger	.	1	1
DOID:1059	103	DOID:2377	96	-0.0211004	.	YES	1.21406	0.224725	larger	.	1	0.511444
DOID:1059	103	DOID:14330	108	-0.0829375	.	YES	0.395082	0.692782	larger	.	1	1
DOID:1059	103	DOID:5419	366	-0.0554028	.	YES	-0.370535	0.710984	Smaller	.	1	1
DOID:1059	103	DOID:1826	138	-0.157347	.	YES	-0.667286	0.50459	Smaller	.	1	0.900079
DOID:2377	96	DOID:2377	96	0	.	.	0	1	larger	.	1	1
DOID:2377	96	DOID:14330	108	-0.278561	.	YES	-2.51006	0.0120712	Smaller	.	0.237737	0.0497938
DOID:2377	96	DOID:5419	366	-0.0750734	.	YES	-1.12502	0.26058	Smaller	.	1	0.573275
DOID:2377	96	DOID:1826	138	-0.267088	.	YES	-2.44631	0.0144326	Smaller	.	0.25451	0.053307
DOID:14330	108	DOID:14330	108	0	.	.	0	1	larger	.	1	1
DOID:14330	108	DOID:5419	366	-0.109816	.	YES	-1.25503	0.209467	Smaller	.	1	0.493744
DOID:14330	108	DOID:1826	138	-0.254664	.	YES	-2.15379	0.0312569	Smaller	.	0.518391	0.108577
DOID:5419	366	DOID:5419	366	0	.	.	0	1	larger	.	1	1
DOID:5419	366	DOID:1826	138	-0.282718	.	YES	-3.67413	0.000238663	Smaller	*	0.0107437	0.00225026
DOID:1826	138	DOID:1826	138	0	.	.	0	1	larger	.	1	1
